# Crowdsourcing assessment of maternal blood multi-omics for predicting gestational age and preterm birth

**DOI:** 10.1101/2020.06.05.130971

**Authors:** Adi L. Tarca, Bálint Ármin Pataki, Roberto Romero, Marina Sirota, Yuanfang Guan, Rintu Kutum, Nardhy Gomez-Lopez, Bogdan Done, Gaurav Bhatti, Thomas Yu, Gaia Andreoletti, Tinnakorn Chaiworapongsa, The DREAM Preterm Birth Prediction Challenge Consortium, Sonia S. Hassan, Chaur-Dong Hsu, Nima Aghaeepour, Gustavo Stolovitzky, Istvan Csabai, James C. Costello

## Abstract

Identification of pregnancies at risk of preterm birth (PTB), the leading cause of newborn deaths, remains challenging given the syndromic nature of the disease. We report a longitudinal multi-omics study coupled with a DREAM challenge to develop predictive models of PTB. We found that whole blood gene expression predicts ultrasound-based gestational ages in normal and complicated pregnancies (r=0.83), as well as the delivery date in normal pregnancies (r=0.86), with an accuracy comparable to ultrasound. However, unlike the latter, transcriptomic data collected at <37 weeks of gestation predicted the delivery date of one third of spontaneous (sPTB) cases within 2 weeks of the actual date. Based on samples collected before 33 weeks in asymptomatic women we found expression changes preceding preterm prelabor rupture of the membranes that were consistent across time points and cohorts, involving, among others, leukocyte-mediated immunity. Plasma proteomic random forests predicted sPTB with higher accuracy and earlier in pregnancy than whole blood transcriptomic models (e.g. AUROC=0.76 vs. AUROC=0.6 at 27-33 weeks of gestation).
