## Supplemental Tables for "Crowdsourcing assessment of maternal blood multi-omics for predicting gestational age and preterm birth": TableS2.xlsx

### Sheet: teams_with_writeup
Team	RMSE
ElTEComplex(redshift)	4.5442
yuanfang.guan	4.6849
Marienbad	4.7393
ams21	4.7587
WhatATeam-PBP	4.7971
DMIS-EMBER	4.8414
DoAI_research	4.9534
KBCBL	5.0519
TOBB-ETU-CBML	5.0689
genomicsByte	5.0836
AMbeRland	5.0937
zhanghaoyang	5.1582
pqiu	5.1651
keuono	5.2073
DREAM_Preterm_Belgrade	5.3
monogenea	5.3059
Real Siebel	5.3822
jinhwa	5.3864
wcp	5.395
msinkala	5.4169
Raghava_India_PTB	5.4202
RNI_group	5.4461
DeccanPunCh2	5.4484
PAJ	5.4577
yukikitayama	5.507
Suyash_pj	5.5125
TeamRocketPreterm	5.5185
BMDS_lab	5.6514
CompD	5.6727
SDSUDC	5.6853
rABiT	5.7169
ISWH	5.8692
FJ-JP Birth pred	5.9118
Huiyuan	8.1391
chk	8.1719
GZCDC	8.2994
K_BiomedConv	11.5242
