## Supplemental Tables for "Crowdsourcing assessment of maternal blood multi-omics for predicting gestational age and preterm birth": TableS3.xlsx

### Sheet: gns_df
Symbol	ENTREZID	Coefficient
ABCG1	9619	-1.57771
MMP8	4317	0.0244398
FPR3	2359	0.384567
MCEMP1	199675	1.104
CEACAM8	1088	0.296114
LTF	4057	0.299155
OLFM4	10562	-0.152918
LCN2	3934	0.186535
MSR1	4481	1.74381
RAB37	326624	-0.113882
IGHM	3507	-0.292616
CD79A	973	0.471621
OLR1	4973	0.109855
CAMP	820	0.267571
CCR4	1233	-0.897601
TCL1A	8115	0.0484926
DEFA4	1669	0.131544
HP	3240	-0.218597
MS4A2	2206	-0.736753
EBF1	1879	0.0930801
FMNL2	114793	0.715184
PDZK1IP1	10158	-0.735088
ENPP3	5169	-3.68057
METTL9	51108	1.43103
CEACAM6	4680	0.0186717
SKIL	6498	2.32389
CD79B	974	0.22721
FCRLA	84824	0.441658
MYOF	26509	0.0577593
BLNK	29760	0.0728454
ORM1	5004	0.512617
STOM	2040	-0.0234871
TCN1	6947	0.0777292
FAM151B	167555	1.2379
CA1	759	0.20673
RETN	56729	0.534298
HLA-DOB	3112	-0.295805
FAM43A	131583	-1.50684
HAVCR2	84868	0.290753
BCL11A	53335	-1.95704
SERPINB10	5273	-1.09576
SPIB	6689	-0.731604
CCR2	729230	0.130174
CD163	9332	0.867407
STAT1	6772	0.643856
EPB41L3	23136	-0.137224
GADD45A	1647	-0.0651543
IGHV3-33	28434	-0.626285
CPA3	1359	-0.0986642
IGHV4-39	28394	-0.63529
PIGU	128869	-0.175831
PNP	4860	-0.285693
LOC390617	390617	0.0886582
CASP7	840	0.128292
SASH1	23328	2.68665
SLAMF8	56833	1.8186
GZMB	3002	0.0521928
VCAN	1462	0.622547
IGLV2-23	28813	-0.127091
TFDP1	7027	-0.0505301
CHIT1	1118	1.24997
RNASE3	6037	0.240856
SLA2	84174	0.399334
TCTN1	79600	-1.76418
IL15	3600	0.391719
IGHJ3	28479	0.174222
KLF8	11279	0.377386
MS4A6A	64231	-0.171464
FCRL1	115350	0.215574
IGHV1-2	28474	-0.18341
DBP	1628	-2.47922
VPREB3	29802	0.276005
SIDT1	54847	0.68866
NINJ1	4814	-0.831633
S1PR1	1901	0.618998
IGLV2-8	28817	-0.285101
CD22	933	0.350722
ANXA3	306	-0.0226052
FOXO3B	2310	0.223156
HDC	3067	-1.07916
FAM13A	10144	2.32361
UPP1	7378	1.2424
IL32	9235	0.333207
IGHV3-23	28442	-0.0758309
TRAJ49	28706	0.477121
P2RY10	27334	0.367298
P2RX7	5027	1.55213
AFF3	3899	0.521906
CD3E	916	0.0687895
MRPL49	740	-2.53418
SIAH2	6478	0.720391
GYG1P1	100132965	-0.416543
PHF1	5252	-0.459373
KLF10	7071	5.75682
LOC107984945	107984945	0.105271
GYG1	2992	-1.1875
TECRP2	391696	-1.11912
SEP11	55752	-1.2104
SLC8A1	6546	0.931117
APOL3	80833	3.80231
TRAC	28755	0.211298
LOC101928126	101928126	-0.773947
GNLY	10578	0.289549
CLEC5A	23601	0.957631
ID3	3399	-0.439193
PHTF1	10745	0.0289235
LAX1	54900	-0.185006
NCEH1	57552	1.34333
CD99	4267	-1.20381
PPP1R16B	26051	0.593339
RUVBL1	8607	-2.73404
COG8	84342	-0.983003
IGLC7	28834	0.0558702
NLRC4	58484	-0.349836
FAM83A	84985	3.22708
OGFOD1	55239	-0.912082
ABCA1	19	-0.669882
SEL1L3	23231	1.64798
LINC00649	100506334	0.0215374
CD27	939	0.925471
ERG	2078	-0.370489
TRAV8-3	28683	0.252569
F5	2153	0.0970443
MAPRE2	10982	-2.49024
CNNM3	26505	0.665847
MIR650	723778	-0.258116
IGHV4-28	28400	0.206395
MS4A3	932	-0.109354
TCTN3	26123	0.112935
C11orf80	79703	1.60385
UBE2F	140739	-0.897228
CD1C	911	-1.85317
TENT5C	54855	0.0707067
IGKV1-5	28299	0.301529
TRDV1	28518	-0.190253
LAP3	51056	-0.068403
SH3GLB2	56904	-1.22222
IFIT1B	439996	-0.338512
SCFD2	152579	-1.16482
FAM129C	199786	0.346562
RHOH	399	-0.0774028
ADAM9	8754	0.296616
IGKV4-1	28908	0.40391
IGKJ4	28947	0.630711
JADE2	23338	0.0839583
IGKJ1	28950	0.08766
BTN3A2	11118	-0.0230167
TRBV5-1	28614	-0.495037
TRBV20-1	28567	0.0978497
GDE1	51573	0.506786
IGHV3-43	28426	-0.00355182
MAOA	4128	0.423189
IL12RB2	3595	1.7976
IGKJ5	28946	-0.00806431
DET1	55070	-1.91247
IGKJ2	28949	0.260208
TRBV3-1	28619	-0.37397
S100A8	6279	0.159623
FLVCR2	55640	-1.9786
TBC1D8	11138	-1.47001
SUSD1	64420	1.82719
FYN	2534	-0.142625
PAQR8	85315	-0.272864
TRAJ37	28718	-0.545622
DYNLL1P3	391012	0.505105
CCNDBP1	23582	-0.0140223
CD72	971	0.638223
TRAV13-1	28671	-0.297419
TRAJ53	28702	-0.0134645
LBH	81606	1.20182
IGHV3-15	28448	-0.547706
TERF2IP	54386	-0.45818
NMT2	9397	-0.411347
HEG1	57493	-0.912535
MPO	4353	0.10778
PLXDC2	84898	2.03354
AES	166	0.285222
YOD1	55432	-0.559163
FCRL5	83416	-0.470895
SNX3	8724	-0.454379
SLC25A37	51312	1.28537
RPS24	6229	1.89629
TMEM116	89894	1.088
IGKV1-27	28935	0.0973742
SKAP1	8631	-0.240658
ARHGAP18	93663	1.59899
HLA-DOA	3111	0.424863
IGHV1-18	28468	-0.201107
CPEB4	80315	-0.195395
RFTN1	23180	-0.787571
PLXDC1	57125	-0.321979
TRAV4	28689	-0.144673
CNR2	1269	1.3928
IGHJ4	28477	0.352645
CUL1	8454	-0.109901
SWAP70	23075	-0.959929
IGLC2	3538	0.165068
CD28	940	-0.30673
PFKFB2	5208	0.105452
CHMP7	91782	1.06466
CD40LG	959	0.41468
MICALCL	84953	0.578007
FAM3C2	286460	-2.21183
ARHGEF3	50650	2.15776
MYLIP	29116	-1.68765
TRBJ2-2	28628	0.240035
TRAJ42	28713	-0.108087
RNF175	285533	2.23926
LOC105374412	105374412	0.726203
SUCNR1	56670	0.890373
TRAV26-1	28657	0.289039
LAP3P2	389386	-0.050633
NFATC3	4775	-0.292219
EIF2AK3	9451	-0.145603
TMEM144	55314	-1.53934
TRAV29DV5	28653	0.175909
SORT1	6272	-0.169561
ICK	22858	-0.690503
AHSP	51327	0.0217398
MXD4	10608	-0.984401
IGKV1-9	28941	0.0588134
APOBEC3D	140564	-1.42811
CD6	923	0.719399
FAM102A	399665	1.0791
TNIK	23043	-0.113344
NDUFB1P1	100190952	0.589372
VKORC1	79001	-0.899362
OR2W3	343171	0.372485
C16orf54	283897	-0.204098
IGLV2-11	28816	-0.617201
ALG9	79796	0.341258
DUSP10	11221	0.181324
LOC105369319	105369319	0.564332
PHOSPHO1	162466	-0.55085
SLC26A8	116369	0.0692355
SPOCK2	9806	0.993584
ZDHHC19	131540	0.0345924
SIT1	27240	0.449087
AGFG2	3268	0.459045
GART	2618	0.697192
IKZF3	22806	0.467502
BET1L	51272	-0.870584
LOC102724745	102724745	-0.955493
LPAR5	57121	2.43103
TRAV12-2	28673	-0.101506
TRAV9-2	28677	0.632007
TAGAP	117289	-2.01655
MTHFD2	10797	0.23081
BCL2L15	440603	-1.5624
