## Supplemental Tables for "Crowdsourcing assessment of maternal blood multi-omics for predicting gestational age and preterm birth": TableS4.xlsx

### Sheet: topGA249__BP
GOBPID	GOName	Count	Size	OddsRatio	Pvalue	q
GO:0006955	immune response	95	2082	6.6	9.30338e-35	0
GO:0002376	immune system process	105	2962	5.2	1.61266e-29	0
GO:0002250	adaptive immune response	49	557	10.3	3.68438e-29	0
GO:0045321	leukocyte activation	64	1227	6.3	2.47569e-25	0
GO:0002443	leukocyte mediated immunity	53	827	7.4	6.56951e-25	0
GO:0002252	immune effector process	62	1201	6.1	3.01617e-24	0
GO:0001775	cell activation	64	1375	5.5	1.21338e-22	0
GO:0002768	immune response-regulating cell surface receptor signaling pathway	30	402	7.8	5.56816e-16	0
GO:0002682	regulation of immune system process	56	1485	4.2	1.52057e-15	0
GO:0002449	lymphocyte mediated immunity	26	307	8.8	2.82861e-15	0
GO:0009617	response to bacterium	36	637	5.9	3.29464e-15	0
GO:0002684	positive regulation of immune system process	46	1049	4.7	4.04159e-15	0
GO:0002429	immune response-activating cell surface receptor signaling pathway	28	372	7.8	4.57233e-15	0
GO:0002460	adaptive immune response based on somatic recombination of immune receptors built from immunoglobulin superfamily domains	26	316	8.5	5.65492e-15	0
GO:0002764	immune response-regulating signaling pathway	33	554	6.2	1.21057e-14	0
GO:0019724	B cell mediated immunity	20	176	11.9	2.06342e-14	0
GO:0006959	humoral immune response	25	306	8.4	2.29654e-14	0
GO:0050776	regulation of immune response	43	970	4.7	2.61065e-14	0
GO:0050851	antigen receptor-mediated signaling pathway	22	234	9.7	5.16097e-14	0
GO:0006952	defense response	55	1576	3.8	7.61697e-14	0
GO:0002757	immune response-activating signal transduction	31	524	6.1	1.00863e-13	0
GO:0050896	response to stimulus	156	8865	3	1.0391e-13	0
GO:0046649	lymphocyte activation	35	687	5.2	1.79629e-13	0
GO:0016064	immunoglobulin mediated immune response	19	175	11.2	2.19188e-13	0
GO:0002274	myeloid leukocyte activation	33	633	5.3	5.10687e-13	0
GO:0002694	regulation of leukocyte activation	30	525	5.8	6.41566e-13	0
GO:0002253	activation of immune response	32	601	5.4	6.81204e-13	0
GO:0006958	complement activation, classical pathway	15	101	15.8	7.8874e-13	0
GO:0002275	myeloid cell activation involved in immune response	30	536	5.7	1.08995e-12	0
GO:0002366	leukocyte activation involved in immune response	34	691	5	1.10887e-12	0
GO:0050778	positive regulation of immune response	36	776	4.8	1.23614e-12	0
GO:0002263	cell activation involved in immune response	34	695	5	1.3033e-12	0
GO:0042742	defense response to bacterium	22	278	8	1.7249e-12	0
GO:0042113	B cell activation	22	281	7.9	2.13861e-12	0
GO:0009607	response to biotic stimulus	40	967	4.3	2.20911e-12	0
GO:0051249	regulation of lymphocyte activation	27	447	6.1	2.80806e-12	0
GO:0051707	response to other organism	39	935	4.3	3.3847e-12	0
GO:0050865	regulation of cell activation	30	561	5.4	3.46119e-12	0
GO:0043207	response to external biotic stimulus	39	937	4.3	3.61399e-12	0
GO:0002455	humoral immune response mediated by circulating immunoglobulin	15	113	13.8	4.24243e-12	0
GO:0036230	granulocyte activation	28	500	5.6	6.56462e-12	0
GO:0009605	response to external stimulus	65	2334	3.1	7.32795e-12	0
GO:0050853	B cell receptor signaling pathway	14	101	14.5	1.23082e-11	0
GO:0006954	inflammatory response	33	749	4.4	4.76274e-11	0
GO:0006956	complement activation	15	134	11.4	5.16601e-11	0
GO:0006909	phagocytosis	21	304	6.9	7.38267e-11	0
GO:0043312	neutrophil degranulation	26	481	5.4	8.60069e-11	0
GO:0051251	positive regulation of lymphocyte activation	21	308	6.8	9.41437e-11	0
GO:0002283	neutrophil activation involved in immune response	26	484	5.3	9.85045e-11	0
GO:0016192	vesicle-mediated transport	57	2010	3	1.16103e-10	0
GO:0043299	leukocyte degranulation	27	527	5.1	1.20968e-10	0
GO:0002696	positive regulation of leukocyte activation	22	347	6.3	1.33454e-10	0
GO:0042119	neutrophil activation	26	493	5.2	1.4706e-10	0
GO:0002446	neutrophil mediated immunity	26	495	5.2	1.60555e-10	0
GO:0050867	positive regulation of cell activation	22	358	6.1	2.42158e-10	0
GO:0002444	myeloid leukocyte mediated immunity	27	544	4.9	2.45349e-10	0
GO:0098542	defense response to other organism	26	506	5.1	2.58165e-10	0
GO:0010324	membrane invagination	13	108	12.3	4.14416e-10	0
GO:0072376	protein activation cascade	15	157	9.5	4.96638e-10	0
GO:0006911	phagocytosis, engulfment	12	91	13.5	6.78121e-10	0
GO:0050864	regulation of B cell activation	15	161	9.3	7.0761e-10	0
GO:0099024	plasma membrane invagination	12	100	12.2	2.05904e-09	0
GO:0006910	phagocytosis, recognition	10	63	16.7	2.90506e-09	0
GO:0048583	regulation of response to stimulus	86	4143	2.3	5.17168e-09	0
GO:0048584	positive regulation of response to stimulus	58	2304	2.6	7.23268e-09	0
GO:0038095	Fc-epsilon receptor signaling pathway	11	97	11.3	1.79699e-08	0
GO:0050871	positive regulation of B cell activation	12	122	9.7	2.03154e-08	0
GO:0006950	response to stress	79	3776	2.3	2.40391e-08	0
GO:0007166	cell surface receptor signaling pathway	66	2906	2.4	2.81752e-08	0
GO:0002377	immunoglobulin production	13	154	8.2	3.2831e-08	0
GO:0045055	regulated exocytosis	29	784	3.6	4.01924e-08	0
GO:0002526	acute inflammatory response	14	190	7.1	5.40262e-08	0
GO:0002697	regulation of immune effector process	20	416	4.6	1.0151e-07	0
GO:0006897	endocytosis	27	742	3.5	1.7192e-07	0
GO:0006887	exocytosis	30	893	3.3	1.88342e-07	0
GO:0050727	regulation of inflammatory response	19	396	4.6	2.2197e-07	0
GO:0032101	regulation of response to external stimulus	28	810	3.3	2.83966e-07	0
GO:0050900	leukocyte migration	20	450	4.2	3.57262e-07	0
GO:0008037	cell recognition	13	192	6.5	4.34667e-07	0
GO:0038093	Fc receptor signaling pathway	12	167	6.9	6.47529e-07	0
GO:0030449	regulation of complement activation	9	87	10.1	8.10408e-07	0
GO:2000257	regulation of protein activation cascade	9	88	10	8.93668e-07	0
GO:0098657	import into cell	28	859	3.1	9.18423e-07	0
GO:0002433	immune response-regulating cell surface receptor signaling pathway involved in phagocytosis	10	115	8.4	9.98984e-07	0
GO:0038096	Fc-gamma receptor signaling pathway involved in phagocytosis	10	115	8.4	9.98984e-07	0
GO:0032940	secretion by cell	39	1467	2.6	1.00779e-06	0
GO:0038094	Fc-gamma receptor signaling pathway	10	118	8.2	1.26693e-06	0
GO:0002431	Fc receptor mediated stimulatory signaling pathway	10	120	8	1.47859e-06	0
GO:0031347	regulation of defense response	25	734	3.2	1.70417e-06	0
GO:0048518	positive regulation of biological process	102	5927	1.9	1.93661e-06	0
GO:0001816	cytokine production	24	709	3.2	3.10466e-06	0
GO:0045785	positive regulation of cell adhesion	17	392	4.1	3.88748e-06	0
GO:0002920	regulation of humoral immune response	9	106	8.1	4.28365e-06	0
GO:0007165	signal transduction	100	5881	1.9	4.97493e-06	0
GO:0002440	production of molecular mediator of immune response	13	241	5.1	5.50757e-06	0
GO:0070661	leukocyte proliferation	14	280	4.7	5.74309e-06	0
GO:0042110	T cell activation	18	448	3.8	5.79378e-06	0
GO:0051704	multi-organism process	52	2410	2.1	6.58685e-06	0
GO:1903039	positive regulation of leukocyte cell-cell adhesion	12	210	5.4	7.09952e-06	0
GO:0022409	positive regulation of cell-cell adhesion	13	247	4.9	7.18911e-06	0
GO:0046903	secretion	39	1601	2.4	8.30019e-06	0
GO:0045087	innate immune response	26	860	2.9	9.01116e-06	0
GO:0046651	lymphocyte proliferation	13	261	4.7	1.29825e-05	0
GO:0050863	regulation of T cell activation	14	302	4.3	1.35439e-05	0
GO:0032943	mononuclear cell proliferation	13	263	4.6	1.40797e-05	0
GO:0042102	positive regulation of T cell proliferation	8	94	8.1	1.45101e-05	0
GO:0080134	regulation of response to stress	35	1411	2.4	1.78816e-05	0
GO:0002673	regulation of acute inflammatory response	9	128	6.6	1.99244e-05	0
GO:0033631	cell-cell adhesion mediated by integrin	4	15	31.3	2.25242e-05	0
GO:0032496	response to lipopolysaccharide	14	317	4.1	2.3234e-05	0
GO:0050870	positive regulation of T cell activation	11	199	5.2	2.3426e-05	0
GO:0007159	leukocyte cell-cell adhesion	14	323	4	2.85644e-05	0
GO:0006898	receptor-mediated endocytosis	14	324	4	2.95502e-05	0
GO:0051716	cellular response to stimulus	114	7252	1.8	3.04162e-05	0
GO:0007154	cell communication	103	6371	1.8	3.49082e-05	0
GO:0002237	response to molecule of bacterial origin	14	329	3.9	3.49416e-05	0
GO:1903037	regulation of leukocyte cell-cell adhesion	13	289	4.2	3.77879e-05	0
GO:0042098	T cell proliferation	10	175	5.3	4.16919e-05	0
GO:0070663	regulation of leukocyte proliferation	11	213	4.8	4.37399e-05	0
GO:0050832	defense response to fungus	5	34	14.9	4.42609e-05	0
GO:0019730	antimicrobial humoral response	8	111	6.8	4.85723e-05	0
GO:0022407	regulation of cell-cell adhesion	15	384	3.6	4.90359e-05	0
GO:0070613	regulation of protein processing	9	150	5.6	6.94922e-05	0.001
GO:0002227	innate immune response in mucosa	4	20	21.5	7.6358e-05	0.001
GO:1903317	regulation of protein maturation	9	152	5.5	7.69852e-05	0.001
GO:0023052	signaling	101	6324	1.7	7.90786e-05	0.001
GO:0030155	regulation of cell adhesion	20	658	2.8	9.66242e-05	0.001
GO:0006810	transport	83	4957	1.7	0.000116499	0.001
GO:0001819	positive regulation of cytokine production	15	419	3.3	0.000129753	0.001
GO:0032753	positive regulation of interleukin-4 production	4	23	18.1	0.000135767	0.001
GO:0050670	regulation of lymphocyte proliferation	10	202	4.6	0.000138087	0.001
GO:0050671	positive regulation of lymphocyte proliferation	8	129	5.8	0.000140153	0.001
GO:0019731	antibacterial humoral response	5	43	11.4	0.000140573	0.001
GO:0032944	regulation of mononuclear cell proliferation	10	203	4.5	0.000143783	0.001
GO:0032946	positive regulation of mononuclear cell proliferation	8	130	5.7	0.000147865	0.001
GO:0051179	localization	101	6424	1.7	0.000156555	0.001
GO:0032103	positive regulation of response to external stimulus	12	290	3.8	0.000165243	0.001
GO:0009620	response to fungus	5	46	10.5	0.000194564	0.002
GO:0070665	positive regulation of leukocyte proliferation	8	136	5.4	0.000201834	0.002
GO:0030098	lymphocyte differentiation	13	342	3.5	0.000204941	0.002
GO:0030282	bone mineralization	7	104	6.3	0.000221861	0.002
GO:0033632	regulation of cell-cell adhesion mediated by integrin	3	11	32.1	0.000243557	0.002
GO:0061024	membrane organization	22	819	2.5	0.000252633	0.002
GO:0032673	regulation of interleukin-4 production	4	27	14.9	0.000259394	0.002
GO:0051234	establishment of localization	83	5071	1.7	0.000264098	0.002
GO:0050852	T cell receptor signaling pathway	8	145	5.1	0.000312271	0.003
GO:0030162	regulation of proteolysis	21	780	2.5	0.000340242	0.003
GO:0042129	regulation of T cell proliferation	8	150	4.9	0.000392324	0.003
GO:0001906	cell killing	8	152	4.8	0.00042869	0.004
GO:0002385	mucosal immune response	4	31	12.7	0.000448343	0.004
GO:0031640	killing of cells of other organism	5	55	8.6	0.000453442	0.004
GO:0044364	disruption of cells of other organism	5	55	8.6	0.000453442	0.004
GO:0046633	alpha-beta T cell proliferation	4	32	12.3	0.000507729	0.004
GO:0032612	interleukin-1 production	6	86	6.5	0.000517479	0.004
GO:1904469	positive regulation of tumor necrosis factor secretion	3	14	23.3	0.000523535	0.004
GO:0002251	organ or tissue specific immune response	4	33	11.9	0.000572503	0.005
GO:0032633	interleukin-4 production	4	33	11.9	0.000572503	0.005
GO:0016485	protein processing	11	287	3.5	0.000587973	0.005
GO:0010885	regulation of cholesterol storage	3	15	21.4	0.000648788	0.005
GO:0050729	positive regulation of inflammatory response	7	126	5.1	0.000710483	0.006
GO:0022610	biological adhesion	30	1384	2	0.00076834	0.006
GO:0050663	cytokine secretion	9	208	3.9	0.000789455	0.006
GO:0032623	interleukin-2 production	5	62	7.6	0.00078949	0.006
GO:0010742	macrophage derived foam cell differentiation	4	36	10.7	0.000801852	0.006
GO:0090077	foam cell differentiation	4	36	10.7	0.000801852	0.006
GO:0002521	leukocyte differentiation	15	499	2.7	0.000819404	0.006
GO:0031668	cellular response to extracellular stimulus	10	254	3.6	0.000846828	0.006
GO:0002520	immune system development	22	900	2.2	0.000897311	0.007
GO:0010878	cholesterol storage	3	17	18.3	0.000953016	0.007
GO:0009991	response to extracellular stimulus	15	508	2.7	0.000980881	0.007
GO:0019722	calcium-mediated signaling	9	216	3.8	0.00103037	0.007
GO:0097006	regulation of plasma lipoprotein particle levels	6	98	5.6	0.00103187	0.007
GO:0061844	antimicrobial humoral immune response mediated by antimicrobial peptide	5	66	7.1	0.00104996	0.008
GO:0046677	response to antibiotic	11	312	3.2	0.0011626	0.008
GO:0030500	regulation of bone mineralization	5	69	6.7	0.00128356	0.009
GO:0071216	cellular response to biotic stimulus	9	223	3.7	0.00128718	0.009
GO:0031669	cellular response to nutrient levels	9	224	3.6	0.00132775	0.009
GO:0046641	positive regulation of alpha-beta T cell proliferation	3	19	16	0.00133482	0.009
GO:1901224	positive regulation of NIK/NF-kappaB signaling	5	70	6.6	0.00136933	0.01
GO:0007155	cell adhesion	29	1376	1.9	0.00145738	0.01
GO:0043900	regulation of multi-organism process	12	371	2.9	0.00146758	0.01
GO:0031667	response to nutrient levels	14	476	2.7	0.0014946	0.01
GO:0071496	cellular response to external stimulus	11	323	3.1	0.00153246	0.01
GO:0010033	response to organic substance	54	3126	1.7	0.00154828	0.01
GO:0032611	interleukin-1 beta production	5	72	6.4	0.00155347	0.01
GO:0033630	positive regulation of cell adhesion mediated by integrin	3	20	15.1	0.0015569	0.01
GO:0033628	regulation of cell adhesion mediated by integrin	4	44	8.6	0.00171798	0.011
GO:0050829	defense response to Gram-negative bacterium	5	75	6.2	0.00186295	0.012
GO:0031214	biomineral tissue development	7	150	4.2	0.00195697	0.013
GO:0071222	cellular response to lipopolysaccharide	8	193	3.8	0.00200931	0.013
GO:0042454	ribonucleoside catabolic process	3	22	13.5	0.00206728	0.013
GO:1904467	regulation of tumor necrosis factor secretion	3	22	13.5	0.00206728	0.013
GO:0050702	interleukin-1 beta secretion	4	47	8	0.00219651	0.014
GO:1905954	positive regulation of lipid localization	5	78	5.9	0.00221533	0.014
GO:0002819	regulation of adaptive immune response	7	155	4.1	0.00235554	0.015
GO:1990774	tumor necrosis factor secretion	3	23	12.8	0.002357	0.015
GO:0051181	cofactor transport	4	48	7.8	0.00237451	0.015
GO:0071219	cellular response to molecule of bacterial origin	8	200	3.6	0.00250657	0.016
GO:0038061	NIK/NF-kappaB signaling	6	117	4.7	0.00255375	0.016
GO:0050830	defense response to Gram-positive bacterium	5	81	5.7	0.00261393	0.016
GO:0010811	positive regulation of cell-substrate adhesion	6	118	4.6	0.00266486	0.016
GO:0043903	regulation of symbiosis, encompassing mutualism through parasitism	8	203	3.6	0.00274711	0.017
GO:0001954	positive regulation of cell-matrix adhesion	4	50	7.5	0.00275981	0.017
GO:0006508	proteolysis	34	1783	1.8	0.00299045	0.018
GO:0002507	tolerance induction	3	25	11.7	0.00300887	0.018
GO:0051604	protein maturation	11	353	2.8	0.00305308	0.018
GO:0098609	cell-cell adhesion	19	808	2.1	0.00309447	0.019
GO:0030097	hemopoiesis	19	811	2.1	0.00322205	0.019
GO:0045619	regulation of lymphocyte differentiation	7	164	3.9	0.00322767	0.019
GO:0002790	peptide secretion	15	575	2.4	0.00325108	0.019
GO:0070167	regulation of biomineral tissue development	5	86	5.3	0.00339015	0.02
GO:0031295	T cell costimulation	4	53	7	0.00341484	0.02
GO:0032663	regulation of interleukin-2 production	4	53	7	0.00341484	0.02
GO:0030183	B cell differentiation	6	125	4.4	0.00354706	0.021
GO:0001817	regulation of cytokine production	16	640	2.3	0.00362987	0.021
GO:0031294	lymphocyte costimulation	4	54	6.9	0.00365474	0.021
GO:0007584	response to nutrient	8	214	3.4	0.00378693	0.022
GO:0043901	negative regulation of multi-organism process	7	169	3.7	0.00380831	0.022
GO:0031349	positive regulation of defense response	12	418	2.6	0.00389461	0.022
GO:0050701	interleukin-1 secretion	4	55	6.7	0.00390582	0.022
GO:1902105	regulation of leukocyte differentiation	9	263	3.1	0.00391233	0.022
GO:0046640	regulation of alpha-beta T cell proliferation	3	29	9.9	0.00461889	0.026
GO:0042542	response to hydrogen peroxide	6	132	4.1	0.00463	0.026
GO:0001503	ossification	11	374	2.6	0.00470867	0.026
GO:0048870	cell motility	31	1631	1.7	0.00484126	0.027
GO:0051674	localization of cell	31	1631	1.7	0.00484126	0.027
GO:0009306	protein secretion	14	543	2.3	0.00488989	0.027
GO:0032370	positive regulation of lipid transport	4	59	6.2	0.00502677	0.027
GO:0010743	regulation of macrophage derived foam cell differentiation	3	30	9.5	0.00508831	0.027
GO:0032743	positive regulation of interleukin-2 production	3	30	9.5	0.00508831	0.027
GO:0045580	regulation of T cell differentiation	6	135	4	0.00516182	0.028
GO:0046635	positive regulation of alpha-beta T cell activation	4	60	6.1	0.00533732	0.029
GO:0048534	hematopoietic or lymphoid organ development	19	853	2	0.00552196	0.029
GO:1902531	regulation of intracellular signal transduction	34	1855	1.7	0.00554726	0.029
GO:0010942	positive regulation of cell death	16	671	2.1	0.00568597	0.03
GO:0046328	regulation of JNK cascade	7	183	3.4	0.00585877	0.031
GO:0051240	positive regulation of multicellular organismal process	32	1723	1.7	0.00590586	0.031
GO:0046330	positive regulation of JNK cascade	6	139	3.9	0.00593895	0.031
GO:0030217	T cell differentiation	8	232	3.1	0.00611644	0.032
GO:0032729	positive regulation of interferon-gamma production	4	63	5.8	0.00634532	0.033
GO:1901222	regulation of NIK/NF-kappaB signaling	5	100	4.5	0.0064289	0.033
GO:0009164	nucleoside catabolic process	3	33	8.5	0.00666456	0.034
GO:0043276	anoikis	3	33	8.5	0.00666456	0.034
GO:0033627	cell adhesion mediated by integrin	4	65	5.6	0.00708309	0.036
GO:0002821	positive regulation of adaptive immune response	5	103	4.4	0.00726883	0.037
GO:0030501	positive regulation of bone mineralization	3	35	8	0.00785929	0.039
GO:0034405	response to fluid shear stress	3	35	8	0.00785929	0.039
GO:0031670	cellular response to nutrient	4	67	5.4	0.00787539	0.039
GO:0016477	cell migration	28	1483	1.7	0.00806679	0.04
GO:0032609	interferon-gamma production	5	106	4.3	0.00818248	0.041
GO:0097190	apoptotic signaling pathway	14	583	2.2	0.00891328	0.044
GO:0048872	homeostasis of number of cells	8	248	2.9	0.00898425	0.044
GO:0033993	response to lipid	19	897	1.9	0.00923477	0.045
GO:0065007	biological regulation	159	12225	1.5	0.00944763	0.046
GO:0040011	locomotion	33	1852	1.6	0.0094767	0.046
GO:0007204	positive regulation of cytosolic calcium ion concentration	9	304	2.6	0.00978105	0.047
GO:0002698	negative regulation of immune effector process	5	111	4.1	0.00987737	0.048
GO:0035821	modification of morphology or physiology of other organism	6	155	3.5	0.00991512	0.048
GO:0009612	response to mechanical stimulus	7	203	3.1	0.0100916	0.048
GO:0032760	positive regulation of tumor necrosis factor production	4	73	5	0.0105949	0.05
GO:0051193	regulation of cofactor metabolic process	4	73	5	0.0105949	0.05
GO:0048522	positive regulation of cellular process	77	5231	1.4	0.0109303	0.052
GO:0042981	regulation of apoptotic process	28	1522	1.7	0.0112359	0.053
GO:0042149	cellular response to glucose starvation	3	40	6.9	0.0113687	0.053
GO:0002695	negative regulation of leukocyte activation	6	162	3.3	0.0121434	0.057
GO:1903557	positive regulation of tumor necrosis factor superfamily cytokine production	4	76	4.8	0.0121563	0.057
GO:0007254	JNK cascade	7	212	2.9	0.0125894	0.058
GO:0043067	regulation of programmed cell death	28	1536	1.7	0.0125966	0.058
GO:0002683	negative regulation of immune system process	11	430	2.3	0.0127046	0.059
GO:0050789	regulation of biological process	151	11563	1.4	0.0127271	0.059
GO:0002793	positive regulation of peptide secretion	8	265	2.7	0.0130252	0.06
GO:0000302	response to reactive oxygen species	7	214	2.9	0.0132	0.06
GO:0050793	regulation of developmental process	42	2556	1.5	0.0133444	0.061
GO:0044419	interspecies interaction between organisms	17	802	1.9	0.0134147	0.061
GO:0007157	heterophilic cell-cell adhesion via plasma membrane cell adhesion molecules	3	43	6.4	0.0138427	0.062
GO:0071827	plasma lipoprotein particle organization	3	43	6.4	0.0138427	0.062
GO:1901658	glycosyl compound catabolic process	3	43	6.4	0.0138427	0.062
GO:0043065	positive regulation of apoptotic process	14	617	2	0.0140842	0.063
GO:1904951	positive regulation of establishment of protein localization	11	437	2.2	0.0141774	0.063
GO:1901700	response to oxygen-containing compound	28	1554	1.6	0.01454	0.064
GO:0010883	regulation of lipid storage	3	44	6.3	0.0147298	0.065
GO:0070169	positive regulation of biomineral tissue development	3	44	6.3	0.0147298	0.065
GO:0043068	positive regulation of programmed cell death	14	621	2	0.0148199	0.065
GO:0051260	protein homooligomerization	9	326	2.5	0.0148828	0.065
GO:0050715	positive regulation of cytokine secretion	5	123	3.6	0.0148953	0.065
GO:0032874	positive regulation of stress-activated MAPK cascade	6	170	3.1	0.015097	0.066
GO:0070304	positive regulation of stress-activated protein kinase signaling cascade	6	171	3.1	0.0154982	0.067
GO:0006875	cellular metal ion homeostasis	13	563	2.1	0.0155266	0.067
GO:0032653	regulation of interleukin-10 production	3	45	6.1	0.0156485	0.067
GO:0032732	positive regulation of interleukin-1 production	3	45	6.1	0.0156485	0.067
GO:1900744	regulation of p38MAPK cascade	3	45	6.1	0.0156485	0.067
GO:0042157	lipoprotein metabolic process	5	125	3.6	0.0158709	0.068
GO:0097191	extrinsic apoptotic signaling pathway	7	223	2.8	0.0162131	0.069
GO:0055072	iron ion homeostasis	4	83	4.3	0.0163517	0.069
GO:0002204	somatic recombination of immunoglobulin genes involved in immune response	3	46	6	0.0165988	0.069
GO:0002208	somatic diversification of immunoglobulins involved in immune response	3	46	6	0.0165988	0.069
GO:0045190	isotype switching	3	46	6	0.0165988	0.069
GO:0032680	regulation of tumor necrosis factor production	5	127	3.5	0.0168882	0.07
GO:0050794	regulation of cellular process	139	10562	1.4	0.0170655	0.071
GO:0006953	acute-phase response	3	47	5.8	0.0175808	0.072
GO:0032613	interleukin-10 production	3	47	5.8	0.0175808	0.072
GO:0071825	protein-lipid complex subunit organization	3	47	5.8	0.0175808	0.072
GO:0010941	regulation of cell death	29	1652	1.6	0.0178921	0.073
GO:0032640	tumor necrosis factor production	5	129	3.5	0.0179479	0.073
GO:0050792	regulation of viral process	6	177	3	0.0180622	0.074
GO:0051403	stress-activated MAPK cascade	8	282	2.5	0.0182625	0.074
GO:0006497	protein lipidation	4	86	4.2	0.0183952	0.074
GO:0002831	regulation of response to biotic stimulus	5	130	3.4	0.0184939	0.074
GO:0050921	positive regulation of chemotaxis	5	130	3.4	0.0184939	0.074
GO:0034097	response to cytokine	21	1099	1.7	0.0185717	0.074
GO:0045058	T cell selection	3	48	5.7	0.0185945	0.074
GO:2000116	regulation of cysteine-type endopeptidase activity	7	230	2.7	0.0188721	0.075
GO:0009966	regulation of signal transduction	49	3144	1.4	0.0189291	0.075
GO:0055065	metal ion homeostasis	14	641	1.9	0.0189529	0.075
GO:1903555	regulation of tumor necrosis factor superfamily cytokine production	5	131	3.4	0.0190507	0.075
GO:0043506	regulation of JUN kinase activity	4	87	4.1	0.01911	0.075
GO:0016447	somatic recombination of immunoglobulin gene segments	3	49	5.6	0.0196401	0.077
GO:0034656	nucleobase-containing small molecule catabolic process	3	49	5.6	0.0196401	0.077
GO:0001776	leukocyte homeostasis	4	88	4.1	0.0198418	0.077
GO:0032872	regulation of stress-activated MAPK cascade	7	233	2.7	0.0201003	0.078
GO:0046631	alpha-beta T cell activation	5	133	3.4	0.0201972	0.078
GO:0050866	negative regulation of cell activation	6	182	2.9	0.02041	0.078
GO:1903708	positive regulation of hemopoiesis	6	182	2.9	0.02041	0.078
GO:0070201	regulation of establishment of protein localization	15	712	1.9	0.0206155	0.079
GO:0051480	regulation of cytosolic calcium ion concentration	9	345	2.3	0.0206794	0.079
GO:0019058	viral life cycle	8	289	2.5	0.0208065	0.079
GO:0070302	regulation of stress-activated protein kinase signaling cascade	7	235	2.6	0.0209496	0.079
GO:0035556	intracellular signal transduction	44	2782	1.5	0.0209714	0.079
GO:0045069	regulation of viral genome replication	4	90	4	0.0213567	0.08
GO:0046634	regulation of alpha-beta T cell activation	4	90	4	0.0213567	0.08
GO:0055076	transition metal ion homeostasis	5	135	3.3	0.021388	0.08
GO:0071706	tumor necrosis factor superfamily cytokine production	5	135	3.3	0.021388	0.08
GO:0006576	cellular biogenic amine metabolic process	3	51	5.3	0.0218269	0.081
GO:0038066	p38MAPK cascade	3	51	5.3	0.0218269	0.081
GO:0050801	ion homeostasis	16	783	1.8	0.0220255	0.081
GO:0042100	B cell proliferation	4	91	3.9	0.02214	0.081
GO:0042158	lipoprotein biosynthetic process	4	91	3.9	0.02214	0.081
GO:0048525	negative regulation of viral process	4	91	3.9	0.02214	0.081
GO:1903706	regulation of hemopoiesis	10	410	2.2	0.0229448	0.084
GO:0030278	regulation of ossification	6	188	2.8	0.0234911	0.086
GO:0051246	regulation of protein metabolic process	44	2803	1.4	0.0235762	0.086
GO:0010035	response to inorganic substance	12	534	2	0.0237079	0.086
GO:0045621	positive regulation of lymphocyte differentiation	4	93	3.8	0.0237587	0.086
GO:0006915	apoptotic process	32	1910	1.5	0.0238792	0.086
GO:0002381	immunoglobulin production involved in immunoglobulin mediated immune response	3	53	5.1	0.0241414	0.087
GO:1903900	regulation of viral life cycle	5	140	3.2	0.0245624	0.088
GO:1902533	positive regulation of intracellular signal transduction	20	1063	1.7	0.0247106	0.088
GO:1902107	positive regulation of leukocyte differentiation	5	141	3.2	0.0252317	0.09
GO:1903556	negative regulation of tumor necrosis factor superfamily cytokine production	3	54	5	0.0253465	0.09
GO:0032649	regulation of interferon-gamma production	4	95	3.8	0.0254475	0.09
GO:0002822	regulation of adaptive immune response based on somatic recombination of immune receptors built from immunoglobulin superfamily domains	5	142	3.1	0.0259126	0.092
GO:0050714	positive regulation of protein secretion	7	246	2.5	0.0260699	0.092
GO:0042743	hydrogen peroxide metabolic process	3	55	4.9	0.0265835	0.094
GO:0007259	JAK-STAT cascade	5	144	3.1	0.0273094	0.096
GO:0016445	somatic diversification of immunoglobulins	3	56	4.8	0.0278523	0.097
GO:0031663	lipopolysaccharide-mediated signaling pathway	3	56	4.8	0.0278523	0.097
GO:0051092	positive regulation of NF-kappaB transcription factor activity	5	145	3.1	0.0280255	0.098
GO:0002824	positive regulation of adaptive immune response based on somatic recombination of immune receptors built from immunoglobulin superfamily domains	4	98	3.6	0.0281132	0.098
GO:1901292	nucleoside phosphate catabolic process	5	146	3	0.0287534	0.099
