## Supplemental Tables for "Crowdsourcing assessment of maternal blood multi-omics for predicting gestational age and preterm birth": TableS5.xlsx

### Sheet: TableXXS3_SC2_ranking_last
	C2.PPROM_AUC	C2.PPROM_AUPR	C2.sPTD_AUC	C2.sPTD_AUPR	CDtoD.PPROM_AUC	CDtoD.PPROM_AUPR	CDtoD.sPTD_AUC	CDtoD.sPTD_AUPR	CtoD.PPROM_AUC	CtoD.PPROM_AUPR	D3.PPROM_AUC	D3.PPROM_AUPR	D3.sPTD_AUC	D3.sPTD_AUPR	DtoC.PPROM_AUC	DtoC.PPROM_AUPR	DP2.PTB_AUC	DP2.PTB_AUPR	DP2.sPTD_AUC	DP2.sPTD_AUPR	SumRank	FinalRank
ELTEcomplex	2	3.6	1.5	3.2	4.8	4.3	2	1.2	4.6	4.1	1.5	0.4	-0.1	-0.7	2.3	3.1	9.9	8.8	9.8	9.6	51	1
yuanfangguan	0.4	-0.6	-4	-2	4.3	6.3	0.2	-0.1	2.6	4.3	1.1	0.8	4.6	5.6	2.6	2.2	6.4	6.4	8.7	9	89	2
IGIB	2.8	2.3	0.5	1.3	2.9	2.6	-0.1	0.6	1.6	2.9	-3.9	-2.9	1.4	1.9	2.6	2.5	7.5	7.3	8.7	7.6	95	3
BMDSLab	1.7	0.4	1.6	1.8	-0.7	-0.8	3.3	3.8	0.1	0.8	-0.2	-1	-1.9	-1.3	2.6	1.7	6.9	8.1	4.2	4.4	130	4
TeamBelgrade	2	3.1	2.1	2.1	0.5	0.1	0.5	0.3	1.7	2.9	-1.5	-0.9	1.5	0.5	1.3	1.7	-5.1	-2.5	-5.5	-3.7	135	5
GZCDC	2	1.9	2.6	2.4	1.7	0.9	-0.1	-1.2	1.6	1.4	-0.9	-1.4	-1.8	-0.9	0.6	0.2	3	3.2	4.8	4.2	151	6
AMbeRland	-2.8	-0.9	1.1	-0.6	1.4	1	-0.9	-1	0	0.2	-0.1	-1.2	0.2	-0.4	1.7	1.4	7.1	7.8	6.5	7.4	154	7
TeamZO	0.2	1.3	-0.1	0.3	0.6	1.7	-2	-2.3	1.8	1.7	-2.5	-2.4	-0.6	-0.3	1.9	3.3	4.6	3.4	5.3	4.7	156	8
fengcheng	0.1	-0.1	3.3	2.6	-0.8	-1.3	-0.3	0.2	0.1	0.2	0.8	0.6	-1	-1.2	0.3	1.3	3.4	4.6	1.3	2.2	161	9
DUTeam	-1	0.4	0.2	2.2	-0.1	1.8	-0.7	-0.9	-0.7	1.8	1.2	3.6	-0.2	0.3	-1.3	-0.7	-0.1	1.6	0.7	2.2	168	10
msinkala	-1	-0.7	1.8	1.2	-1.1	-1.4	-0.3	-0.7	1.2	0.1	-0.8	-0.1	-0.2	-0.1	1.7	0.6	4.9	4.5	3.7	2.1	169	11
RaghavaIndia	0.1	-0.9	-0.1	-0.5	-1.3	-1.5	-1.3	-0.7	1.8	3.5	-2.6	-2.2	-0.5	0.3	2.8	3	3.1	2.4	3.1	3.7	173	12
DAGroup	1.3	1.3	0.5	0.5	-2.8	-2.7	1.5	0.3	-2	-1.5	-2.9	-3.1	-2.2	-1.2	-0.1	0.5	4.8	4.3	4.8	5.2	188	13
