## Supplemental Tables for "Crowdsourcing assessment of maternal blood multi-omics for predicting gestational age and preterm birth": TableS6.xlsx

### Sheet: PPROMD2C2
Symbol	Entrez	logFC	P.Value	adj.P.Val
CACNA1E	777	0.162823	1.57e-07	0.00249909
SIPA1L2	57568	0.188406	1.7e-07	0.00249909
PFKFB2	5208	0.146694	4.94e-07	0.00484893
HLA-DPB1	3115	-0.151293	1.52e-06	0.0103627
SLC26A8	116369	0.200602	1.76e-06	0.0103627
SRA1	10011	0.0706844	3e-06	0.0137849
C1orf123	54987	-0.0864341	3.7e-06	0.0137849
CLASRP	11129	0.0572054	4.1e-06	0.0137849
UPP1	7378	0.0780777	4.21e-06	0.0137849
GYG1	2992	0.126912	4.82e-06	0.0141899
ZNF605	100289635	-0.156563	6e-06	0.0144374
ZNF205-AS1	81854	-0.0877895	6.09e-06	0.0144374
VPS9D1	9605	0.0880412	6.37e-06	0.0144374
MAST4	375449	0.104606	7.58e-06	0.0156192
UMPS	7372	-0.05996	7.95e-06	0.0156192
NT5DC3	51559	0.0754456	1.11e-05	0.0198629
ZC3H3	23144	0.0970401	1.15e-05	0.0198629
MAPK14	1432	0.0904811	1.23e-05	0.0201574
NECAB1	64168	0.149978	1.3e-05	0.0202108
ZNF284	342909	-0.105821	1.57e-05	0.0214969
HIST1H1E	3008	-0.126019	1.58e-05	0.0214969
NLRC4	58484	0.151746	1.68e-05	0.0214969
GRB10	2887	0.104982	1.71e-05	0.0214969
PLD2	5338	0.0751236	1.82e-05	0.0214969
PLEKHA8P1	51054	-0.0678598	1.85e-05	0.0214969
ATP9A	10079	0.118211	1.98e-05	0.0214969
PHTF1	10745	0.121875	1.99e-05	0.0214969
FAM86DP	692099	-0.164599	2.04e-05	0.0214969
ATP5F1D	513	-0.0995688	2.27e-05	0.0230605
CUX1	1523	0.0636438	2.46e-05	0.024117
PCDHGA12	26025	-0.140795	2.59e-05	0.0246309
TAB2	23118	0.0463231	2.88e-05	0.025169
MEF2A	4205	0.0849392	2.96e-05	0.025169
ZNF383	163087	-0.0887792	2.98e-05	0.025169
CD3G	917	-0.16179	2.99e-05	0.025169
CARS	833	0.0665567	3.08e-05	0.0251918
TMCO3	55002	0.0960597	3.34e-05	0.0265641
SGSH	6448	0.0760247	3.77e-05	0.0281179
NSUN7	79730	0.154363	3.82e-05	0.0281179
F5	2153	0.158828	3.82e-05	0.0281179
LOC101927415	101927415	-0.116013	3.96e-05	0.0284781
RSL1D1	26156	-0.108589	4.23e-05	0.0292894
M6PR	4074	-0.0913256	4.28e-05	0.0292894
DDAH2	23564	0.0723289	4.85e-05	0.0324628
TRBJ2-5	28624	-0.123863	5.16e-05	0.0337521
PABPC1L	80336	0.0840309	5.33e-05	0.0341413
ACADVL	37	0.0591078	5.85e-05	0.0350392
TECR	9524	-0.0750878	5.89e-05	0.0350392
DNAJC5	80331	0.0536743	5.91e-05	0.0350392
GBA	2629	0.0825615	5.98e-05	0.0350392
CD63	967	0.0711723	6.2e-05	0.0350392
AES	166	-0.0999436	6.24e-05	0.0350392
SLED1	643036	0.158669	6.36e-05	0.0350392
STARD4	134429	-0.0907894	6.56e-05	0.0350392
ST6GALNAC3	256435	0.0988185	6.56e-05	0.0350392
RAB20	55647	0.101894	6.78e-05	0.0350392
ATXN10	25814	-0.0884872	6.9e-05	0.0350392
TRBJ2-3	28626	-0.142678	6.98e-05	0.0350392
CLIP1	6249	0.0869221	7.02e-05	0.0350392
DYSF	8291	0.12594	7.37e-05	0.0362095
MRPL37	51253	-0.0702647	7.9e-05	0.0380708
PLB1	151056	0.219557	8.13e-05	0.0380708
HLA-DPB2	3116	-0.101107	8.27e-05	0.0380708
MRPL51	51258	-0.1084	8.36e-05	0.0380708
WIPI1	55062	0.110925	8.4e-05	0.0380708
USP32	84669	0.0605304	8.58e-05	0.0383094
GPAT4	137964	0.0627797	8.96e-05	0.0384708
THBS3	7059	0.08195	8.97e-05	0.0384708
MGAM2	93432	0.190875	9.01e-05	0.0384708
ZNF594	84622	-0.105858	9.39e-05	0.0395243
RPL10P16	284393	-0.118487	9.8e-05	0.0406519
MRPL49	740	-0.0494298	0.000100854	0.0409627
CR1	1378	0.124275	0.000103401	0.0409627
LINC01503	100506119	0.0901906	0.000103891	0.0409627
SCARF1	8578	0.10019	0.000104287	0.0409627
LONRF3	79836	0.0765964	0.00010682	0.0414054
IGF2BP3	10643	0.0811846	0.000110133	0.0421351
TMSB10	9168	-0.104781	0.000112763	0.0425882
EIF3L	51386	-0.0888912	0.000117331	0.0427789
KLHL2	11275	0.114051	0.000119444	0.0427789
CNR2	1269	-0.0923385	0.00011962	0.0427789
BASP1-AS1	285696	0.134853	0.000120719	0.0427789
TSPAN31	6302	-0.0714312	0.000121642	0.0427789
DLAT	1737	-0.0506383	0.000121981	0.0427789
KIR3DL1	3811	-0.165295	0.000127619	0.043936
GRIPAP1	56850	0.0597715	0.000130279	0.043936
PAQR8	85315	-0.0731257	0.000130733	0.043936
LMTK2	22853	0.0916683	0.000131246	0.043936
API5	8539	-0.0600224	0.000132895	0.0439422
DENND5A	23258	0.0676331	0.000134248	0.0439422
TUBB	203068	-0.0635045	0.000136216	0.044026
CYB5R1	51706	0.0749202	0.000137492	0.044026
TIMM21	29090	-0.0616348	0.00014474	0.0457328
MSX2P1	55545	-0.107298	0.000145928	0.0457328
ANKRD46	157567	-0.058856	0.0001492	0.0462663
CARD6	84674	0.0967969	0.000152599	0.0468273
MAP4K4	9448	0.0651603	0.00016006	0.0486103
KIF20B	9585	-0.118804	0.000161826	0.0486451
TRBJ2-6	28623	-0.103092	0.000169549	0.0504519
RPL8	6132	-0.0782975	0.000173358	0.0510696
TMEM109	79073	-0.0751725	0.000175657	0.0512345
KLRD1	3824	-0.161936	0.000179406	0.0518148
JAG1	182	0.0667688	0.00018695	0.0524071
ZFP3	124961	-0.0747576	0.000187988	0.0524071
DTD2	112487	-0.0832073	0.000188756	0.0524071
CRTAP	10491	-0.0813252	0.000193006	0.0524071
TYK2	7297	0.0550034	0.00019617	0.0524071
TBC1D14	57533	0.0734791	0.000197253	0.0524071
HLA-F	3134	-0.0529608	0.000199168	0.0524071
ADRB3	155	0.100419	0.000199667	0.0524071
OPLAH	26873	0.0764563	0.000200084	0.0524071
IL1R2	7850	0.128918	0.00020016	0.0524071
METTL2A	339175	-0.0883135	0.000201025	0.0524071
ZNF585B	92285	-0.082844	0.000207906	0.0537254
RAD23B	5887	0.048398	0.000209881	0.0537641
PPIE	10450	-0.0634244	0.000211902	0.0538141
LMNB1	4001	0.0987962	0.000214037	0.0538785
LOC101928635	101928635	0.172434	0.000215814	0.0538785
LOC729960	729960	0.0828861	0.000220622	0.0543722
E2F3	1871	0.0813483	0.000223276	0.0543722
TRBC2	28638	-0.160626	0.000223329	0.0543722
FAM50B	26240	-0.0480947	0.000226274	0.0545124
CRIM1	51232	-0.0883708	0.000227606	0.0545124
ERG28	11161	-0.0738029	0.000230854	0.0546924
TLR4	7099	0.09046	0.00023207	0.0546924
ICAM1	3383	0.0801763	0.000238975	0.0558727
PTPRCAP	5790	-0.112666	0.000242649	0.0560794
TRGV2	6974	-0.212709	0.000243666	0.0560794
HK3	3101	0.0875582	0.000251094	0.0573408
FNBP1L	54874	0.101364	0.00025577	0.0574746
KIF1B	23095	0.121995	0.000255773	0.0574746
PLEC	5339	0.0548162	0.000257532	0.0574746
EIF3G	8666	-0.0729499	0.000260782	0.0576973
FAM71F2	346653	0.0924419	0.000262447	0.0576973
FAIM	55179	-0.101407	0.00026489	0.057803
OR2A2	442361	0.181984	0.000270013	0.0581947
PPP1R16B	26051	-0.0631869	0.000270636	0.0581947
MAP3K20	51776	0.127309	0.000277463	0.0592302
SLC8A1-AS1	100128590	0.122345	0.000282209	0.05981
ZNF543	125919	-0.0698938	0.000287564	0.0601142
SHROOM4	57477	0.0810477	0.000288802	0.0601142
FCER1A	2205	-0.147942	0.000292568	0.0601142
MGAM	8972	0.124133	0.000293247	0.0601142
LOC107986182	107986182	-0.154759	0.000296484	0.0601142
GUSBP1	728411	-0.102016	0.000298353	0.0601142
CAMKK2	10645	0.0680612	0.000300081	0.0601142
ALDH1B1	219	-0.0525099	0.000305072	0.0601142
TSEN54	283989	-0.0587057	0.000305321	0.0601142
EXOSC6	118460	-0.0718488	0.000305358	0.0601142
KRTCAP2	200185	-0.0598302	0.000307798	0.0601142
MRPL27	51264	-0.0647447	0.000308131	0.0601142
SLC1A3	6507	0.080095	0.000319437	0.0615893
LINC02320	105370676	0.0805836	0.000319874	0.0615893
ITGB4	3691	0.110771	0.000324365	0.0620484
NSMCE1-DT	400512	0.0935294	0.000332119	0.0626657
CD55	1604	0.0745401	0.000333954	0.0626657
ARID5A	10865	0.0649278	0.000337613	0.0626657
EIF3K	27335	-0.0678318	0.000338178	0.0626657
LOC107984334	107984334	0.102692	0.000338228	0.0626657
LATS2	26524	0.0566281	0.000343329	0.0632133
PLXNC1	10154	0.0686955	0.000354614	0.0634627
ZNF345	25850	-0.0568439	0.000357939	0.0634627
PDCD2L	84306	-0.0471087	0.000358208	0.0634627
HSPA8	3312	-0.0840943	0.000361543	0.0634627
SRM	6723	-0.0777205	0.000362796	0.0634627
XIST	7503	-0.096841	0.00036383	0.0634627
UBE2C	11065	0.0652295	0.000364217	0.0634627
RMND1	55005	-0.0581257	0.000365995	0.0634627
MRPS18A	55168	-0.0520402	0.000366172	0.0634627
THAP9-AS1	100499177	-0.105429	0.000368543	0.0634627
RBM26-AS1	100505538	-0.109777	0.000369838	0.0634627
SAP30L	79685	0.0489191	0.000373116	0.0634627
HLX	3142	0.0811009	0.000375572	0.0634627
CCDC17	149483	0.0594984	0.000378482	0.0634627
LINC01563	101060544	0.107622	0.000379137	0.0634627
WWC3	55841	0.063297	0.000379152	0.0634627
ADAM9	8754	0.0830048	0.000392788	0.0650282
ASB16-AS1	339201	-0.0569788	0.00039292	0.0650282
ST3GAL4	6484	0.0902723	0.000398054	0.0653564
LILRB3	11025	0.064794	0.000400836	0.0653564
STX19	415117	0.0782662	0.000401558	0.0653564
XPA	7507	-0.0598126	0.000406341	0.0656147
RNU2-36P	106481645	-0.0612826	0.0004076	0.0656147
MIR4491	100616330	0.0673593	0.000412688	0.0660727
SLC8A2	6543	0.144312	0.000419394	0.0664625
IL17RC	84818	0.0551133	0.000419635	0.0664625
LY6G6C	80740	0.0746908	0.000424039	0.0668008
ZNF276	92822	0.0422724	0.00043236	0.0668729
NULL	112268305	-0.143234	0.000433583	0.0668729
HIST1H4B	8366	-0.163917	0.000436305	0.0668729
NPL	80896	0.0769591	0.000436345	0.0668729
UTP15	84135	-0.0661837	0.000436533	0.0668729
CPEB3	22849	0.0560108	0.000438116	0.0668729
NECAB2	54550	0.084164	0.000446767	0.0676958
EIF3F	8665	-0.0822177	0.000448104	0.0676958
MIR338	442906	0.127977	0.000451901	0.0678928
PCDHGB7	56099	-0.0891521	0.000454225	0.0678928
KCNJ15	3772	0.101128	0.000456321	0.0678928
MYO7B	4648	0.066774	0.000460064	0.0681056
ZNF30	90075	-0.102293	0.00046528	0.0684852
GRAMD1A	57655	0.0730935	0.00046954	0.0684852
NUDT21	11051	-0.0784024	0.000469909	0.0684852
LINC01037	106144535	-0.0926906	0.000472342	0.0684852
DOCK4	9732	0.149452	0.000474252	0.0684852
ARL4C	10123	-0.0889555	0.000485968	0.0698349
FSTL1	11167	0.134015	0.000491032	0.0702199
IL17RA	23765	0.0811523	0.000493941	0.0702947
ZNF467	168544	0.0797226	0.000498824	0.0706483
ZNF570	148268	-0.0675356	0.000501379	0.0706705
NBEAL2	23218	0.0692311	0.00051319	0.0710228
MTMR3	8897	0.0629565	0.000518121	0.0710228
TFE3	7030	0.0570602	0.000523314	0.0710228
CETN3	1070	-0.111477	0.000523709	0.0710228
MIR601	693186	0.110826	0.000524037	0.0710228
PPP6C	5537	-0.049369	0.00052487	0.0710228
PTCD2	79810	-0.065343	0.000527942	0.0710228
RPP38	10557	-0.0412402	0.000529982	0.0710228
PACSIN2	11252	0.0809226	0.000530899	0.0710228
SLC6A4	6532	0.0798205	0.00053363	0.0710228
TMEM223	79064	-0.0642707	0.000534442	0.0710228
FADS2	9415	0.160326	0.000535179	0.0710228
STARD7	56910	-0.0654382	0.000542625	0.0710228
SLAMF6	114836	-0.105685	0.000543406	0.0710228
ZNF829	374899	-0.0863757	0.000545065	0.0710228
MON1B	22879	0.0486082	0.000545821	0.0710228
KRT20	54474	0.0645829	0.000546776	0.0710228
ZNF440	126070	-0.065258	0.000547275	0.0710228
COX16	51241	-0.113404	0.00055501	0.0715737
AADACL3	126767	0.0977284	0.000556379	0.0715737
IRAK1BP1	134728	-0.0869143	0.000561002	0.0716933
GPR18	2841	-0.099713	0.000563035	0.0716933
FRMD4B	23150	0.0996368	0.00056461	0.0716933
CHTF8	54921	-0.0398249	0.000567748	0.0717823
MKNK1	8569	0.104872	0.000577856	0.0727482
NLGN3	54413	0.0649215	0.000584904	0.0733221
IGFBP2	3485	0.100363	0.000592687	0.073983
GK	2710	0.0964452	0.000598019	0.0740289
CD177	57126	0.347512	0.000599448	0.0740289
TRUB1	142940	-0.0697668	0.000603384	0.0740289
CLPSL1	340204	-0.0602865	0.00060426	0.0740289
ACAA1	30	0.0513342	0.000605621	0.0740289
EMILIN2	84034	0.0712242	0.000616335	0.0750273
LIMK1	3984	0.0822744	0.000619448	0.0750374
PRKCD	5580	0.0645315	0.000621512	0.0750374
FIGNL1	63979	-0.0877266	0.000624843	0.0751316
LOC107984124	107984124	-0.133054	0.000632451	0.0757373
GTPBP1	9567	0.0566795	0.000636129	0.0758694
LINC02506	102723828	0.205264	0.000642471	0.075993
TRAV25	28658	-0.131485	0.000647757	0.075993
TEX21P	441687	-0.0756217	0.000648641	0.075993
PFKFB3	5209	0.101579	0.000652016	0.075993
ZNF839	55778	0.0455635	0.000653152	0.075993
WDFY3	23001	0.0935157	0.000654455	0.075993
ZNF45	7596	-0.0526779	0.000655223	0.075993
MAT2A	4144	-0.058171	0.000663833	0.0766896
RPL5P28	100131535	-0.0906723	0.000674718	0.0776426
MIR4480	100616151	0.109584	0.000685904	0.0785736
LINC01493	101928536	0.0412934	0.000691716	0.0785736
PPP3CC	5533	-0.0707643	0.000692111	0.0785736
AMOTL1	154810	0.0676726	0.000693477	0.0785736
LINC00665	100506930	-0.0607653	0.000703365	0.0793886
ZNF235	9310	-0.060112	0.000707093	0.0795048
GYG1P1	100132965	0.0876963	0.0007142	0.079744
ARL1	400	-0.0934445	0.000717402	0.079744
MCEMP1	199675	0.16654	0.000719507	0.079744
PHYKPL	85007	0.0510388	0.000720048	0.079744
CSAD	51380	0.0627283	0.000742003	0.0818677
ZW10	9183	-0.0444801	0.000745137	0.0819067
PEX11A	8800	-0.0992341	0.000752214	0.081928
IL12RB2	3595	-0.112475	0.000752332	0.081928
PPIAL4A	653505	-0.0930042	0.000759413	0.081928
SNORD14A	26822	-0.121565	0.000763483	0.081928
PHLPP1	23239	0.0683193	0.000767087	0.081928
LOC112268043	112268043	0.0943944	0.000770883	0.081928
TECPR2	9895	0.09709	0.000771406	0.081928
ALOX5	240	0.0717161	0.000771993	0.081928
PHF21A	51317	0.060538	0.000772957	0.081928
NARS	4677	-0.0590513	0.000773141	0.081928
LOC101928461	101928461	0.0836051	0.000779632	0.0823152
DOLK	22845	-0.0479964	0.000784076	0.0823152
UBR5	51366	0.0549629	0.000786711	0.0823152
AAR2	25980	-0.0396707	0.000787973	0.0823152
ZNF844	284391	-0.101639	0.000797946	0.0823954
KREMEN1	83999	0.129353	0.000798267	0.0823954
RBBP7	5931	-0.0588334	0.000798384	0.0823954
CALR	811	-0.0721139	0.000802263	0.0823954
LINC00861	100130231	-0.115014	0.000802725	0.0823954
DNTTIP1	116092	0.0473974	0.000812321	0.0830909
CFAP97D1	284067	0.0808967	0.00081622	0.0832008
PPIB	5479	-0.0529056	0.0008215	0.0834503
CD79A	973	-0.137268	0.000835573	0.0845549
VPS8	23355	0.0795541	0.000842546	0.0845549
RNU4-36P	106479573	-0.115942	0.000844536	0.0845549
BRD3OS	266655	-0.0435694	0.000844664	0.0845549
TBC1D10B	26000	0.0539362	0.000846726	0.0845549
THOC6	79228	-0.0442694	0.000854878	0.0849181
SRPK1	6732	0.0846319	0.000856611	0.0849181
LOC105370768	105370768	0.0446973	0.000859011	0.0849181
C19orf33	64073	0.0947137	0.000871298	0.0856461
SMC5-AS1	100507299	-0.065354	0.000872189	0.0856461
ZNF710	374655	0.0523915	0.000878086	0.0859387
IL1R1	3554	0.13465	0.000882119	0.0860475
CLEC1A	51267	0.0832066	0.000888677	0.0862123
CALB1	793	0.0659592	0.000889662	0.0862123
EBLN2	55096	0.0869638	0.0009008	0.0863571
ASAP1-IT1	29065	0.152397	0.000907109	0.0863571
LINC02277	107984027	0.0483914	0.000913998	0.0863571
ALKBH3	221120	-0.055691	0.000915854	0.0863571
ZSWIM6	57688	0.0561842	0.000916716	0.0863571
ZUP1	221302	-0.0920642	0.000925406	0.0863571
IL18R1	8809	0.103851	0.000926963	0.0863571
PLPBP	11212	-0.0420781	0.00093523	0.0863571
CETP	1071	0.0641622	0.000935951	0.0863571
RASGRP4	115727	0.0683316	0.000942254	0.0863571
PTPRG	5793	-0.0511227	0.000942915	0.0863571
SNRNP40	9410	-0.0564481	0.000944441	0.0863571
CPD	1362	0.0864188	0.000945479	0.0863571
ZBTB17	7709	0.0437629	0.000946164	0.0863571
RPARP-AS1	100505761	-0.0548144	0.000947934	0.0863571
RETSAT	54884	0.0446357	0.000953455	0.0863571
MEAK7	57707	0.053934	0.000953905	0.0863571
PRPS2	5634	-0.0603079	0.000960458	0.0863571
ITGAM	3684	0.0847819	0.000960551	0.0863571
LINC02363	728175	0.102115	0.00096414	0.0863571
WASF3	10810	0.103957	0.000966664	0.0863571
B3GALT6	126792	-0.05535	0.000968179	0.0863571
ZNF461	92283	-0.124756	0.000969672	0.0863571
KBTBD3	143879	-0.0486488	0.000970151	0.0863571
DACH1	1602	0.0822426	0.000970936	0.0863571
TMED2	10959	-0.0706145	0.000972449	0.0863571
ZNF407	55628	0.0546471	0.000972833	0.0863571
RGS3	5998	0.0421943	0.000977123	0.0863571
CD52	1043	-0.121124	0.00097775	0.0863571
IL18RAP	8807	0.216372	0.000979098	0.0863571
SNAP91	9892	0.0541063	0.000997548	0.0872238
APBB2	323	0.124677	0.000999015	0.0872238
SPRYD4	283377	-0.0472135	0.00100427	0.0872238
PHB	5245	-0.0435041	0.00100488	0.0872238
EHBP1L1	254102	0.0569661	0.00100622	0.0872238
MIR3909	100500826	0.0856717	0.00100896	0.0872238
LIMK2	3985	0.0777226	0.00101015	0.0872238
STT3A	3703	-0.0586324	0.00101465	0.0872238
P2RY10	27334	-0.109743	0.00101718	0.0872238
LINC01339	101929495	0.0371472	0.00101853	0.0872238
NEAT1	283131	0.111372	0.00102194	0.0872622
ICAM2	3384	-0.061324	0.00102826	0.0873195
PCYT1A	5130	0.0592532	0.00102863	0.0873195
PKNOX1	5316	0.0660369	0.00103151	0.0873195
EIF3H	8667	-0.0771557	0.00103534	0.0873928
BMX	660	0.106156	0.00104847	0.0878769
JMJD6	23210	0.0523219	0.00104914	0.0878769
CALD1	800	0.106957	0.00105002	0.0878769
MOB3C	148932	0.0519748	0.00105306	0.0878813
RPL18	6141	-0.0700211	0.00107526	0.0894806
ZNF260	339324	-0.0773949	0.00108861	0.0903363
MSL3	10943	0.0567126	0.00109213	0.0903737
RAB11FIP4	84440	0.0588456	0.00109761	0.0905669
ZNF567	163081	-0.0857382	0.00110061	0.0905669
LOC107986197	107986197	-0.0786588	0.00110577	0.0907379
LOC107985228	107985228	0.12486	0.00111031	0.0908571
LOC105370171	105370171	0.0720632	0.00111363	0.0908762
TMEM209	84928	-0.0622966	0.00113076	0.0919146
IQSEC3	440073	0.0736278	0.00113259	0.0919146
ZNF287	57336	-0.0568989	0.00113688	0.0920089
ARHGEF11	9826	0.06654	0.00114664	0.0924927
ATG16L2	89849	0.0632997	0.00114913	0.0924927
ZNF331	55422	-0.0431304	0.001155	0.0925379
TTC9	23508	-0.102426	0.00115911	0.0925379
LOC105369325	105369325	-0.11118	0.00116194	0.0925379
CMTM7	112616	-0.0548714	0.00116226	0.0925379
FAM221A	340277	-0.113951	0.00116754	0.0926922
ENTPD7	57089	0.0555376	0.00117347	0.0926922
ATAD3A	55210	0.0658975	0.00117364	0.0926922
HSPA9	3313	-0.0566875	0.00118386	0.0931527
MPHOSPH10	10199	-0.078767	0.00118848	0.0931527
VNN1	8876	0.204878	0.00119301	0.0931527
IFT27	11020	-0.0450621	0.00119955	0.0931527
SLC25A32	81034	-0.0574637	0.00119973	0.0931527
LRP10	26020	0.0486826	0.00120016	0.0931527
SLC25A6	293	-0.0708334	0.0012016	0.0931527
GTSF1L	149699	-0.108838	0.00122193	0.0942751
EXD2	55218	-0.05747	0.00122248	0.0942751
RAB26	25837	0.0717674	0.00123121	0.0944983
LOC145474	145474	0.124299	0.00123179	0.0944983
CPT1A	1374	0.0977618	0.00123776	0.0947092
RALGAPA2	57186	0.075038	0.00124106	0.094716
RIOX1	79697	-0.0540965	0.0012604	0.0954557
DCXR	51181	-0.0712666	0.00126136	0.0954557
RNVU1-3	101954272	-0.0863836	0.00126433	0.0954557
MIR4319	100422829	0.0668294	0.00126469	0.0954557
PLD4	122618	-0.0702912	0.00127672	0.0954557
AGER	177	0.0589929	0.00127703	0.0954557
NOG	9241	-0.0931166	0.001282	0.0954557
LOC102724659	102724659	0.0802527	0.00128281	0.0954557
KIAA2012-AS1	729224	-0.0648668	0.00128446	0.0954557
CDKN2AIPNL	91368	-0.0675859	0.00128662	0.0954557
NDUFA9	4704	-0.068638	0.00128707	0.0954557
FLOT1	10211	0.0691228	0.00129176	0.0954557
SPCS1	28972	-0.0669016	0.00129288	0.0954557
SIGLEC17P	284367	-0.128779	0.00129983	0.0957294
TPTE2P3	220115	0.0597789	0.00132092	0.09704
MAGOHB	55110	-0.0747461	0.00134032	0.0982203
