## Supplemental Tables for "Crowdsourcing assessment of maternal blood multi-omics for predicting gestational age and preterm birth": TableS7.xlsx

### Sheet: TableXXS5_D2C2__BP
GO Name	Count	Size	Odds Ratio	Pvalue	q
formation of cytoplasmic translation initiation complex	5	12	38.3	1.52874e-06	0.002
leukocyte mediated immunity	33	797	2.4	1.48592e-05	0.012
myeloid leukocyte activation	27	625	2.5	4.48128e-05	0.024
vesicle-mediated transport	60	1960	1.8	6.58641e-05	0.027
lymphocyte mediated immunity	16	283	3.3	8.39129e-05	0.027
cytoplasmic translational initiation	5	29	11.2	0.000176804	0.031
cytoplasmic translation	8	85	5.6	0.000181209	0.031
leukocyte activation involved in immune response	27	682	2.3	0.000190314	0.031
cell activation involved in immune response	27	686	2.3	0.00020901	0.031
interleukin-18-mediated signaling pathway	3	7	40	0.000210514	0.031
cellular response to interleukin-18	3	7	40	0.000210514	0.031
leukocyte activation	40	1200	1.9	0.000235507	0.032
immune effector process	39	1165	1.9	0.000259917	0.033
neutrophil activation	21	487	2.5	0.000324939	0.036
T-helper 1 cell cytokine production	3	8	32	0.000332187	0.036
granulocyte activation	21	494	2.4	0.0003924	0.04
adaptive immune response based on somatic recombination of immune receptors built from immunoglobulin superfamily domains	15	294	2.9	0.00041982	0.04
positive regulation of immune effector process	12	204	3.4	0.000448765	0.041
immune response	58	2019	1.7	0.000475206	0.041
CD4-positive, alpha-beta T cell cytokine production	4	21	12.6	0.000545532	0.042
regulation of cytokine production involved in inflammatory response	5	37	8.4	0.000574702	0.042
T cell mediated immunity	8	101	4.6	0.000589108	0.042
neutrophil degranulation	20	475	2.4	0.00060602	0.042
chaperone-mediated protein folding	6	57	6.3	0.000642734	0.042
neutrophil activation involved in immune response	20	478	2.4	0.000655375	0.042
positive regulation of immune system process	34	1017	1.9	0.000671399	0.042
response to interleukin-18	3	10	22.8	0.0006924	0.042
adaptive immune response	21	521	2.3	0.000780576	0.044
regulation of immune system process	44	1446	1.8	0.00079633	0.044
cytokine production involved in inflammatory response	5	40	7.6	0.000828983	0.044
production of molecular mediator involved in inflammatory response	6	60	6	0.000846421	0.044
neutrophil mediated immunity	20	489	2.3	0.000867302	0.044
positive regulation of interferon-gamma production	6	61	5.9	0.000924324	0.045
myeloid cell activation involved in immune response	21	529	2.3	0.000946073	0.045
regulation of leukocyte mediated immunity	11	193	3.3	0.000996601	0.047
T-helper 1 type immune response	5	42	7.2	0.00103974	0.047
cell activation	41	1347	1.8	0.00120633	0.053
regulation of immune response	31	938	1.9	0.00139317	0.06
positive regulation of reactive oxygen species metabolic process	7	92	4.4	0.00162901	0.067
positive regulation of immune response	26	746	2	0.00162981	0.067
import into cell	28	829	1.9	0.00172708	0.069
leukocyte degranulation	20	520	2.2	0.00180843	0.07
endocytosis	25	714	2	0.00187493	0.071
viral translation	3	14	14.5	0.00198749	0.072
positive regulation of cytokine production involved in inflammatory response	3	14	14.5	0.00198749	0.072
myeloid leukocyte mediated immunity	20	537	2.1	0.00262155	0.093
organophosphate ester transport	7	101	4	0.002777	0.097
positive regulation of leukocyte mediated immunity	8	129	3.6	0.00284505	0.097
positive regulation of superoxide anion generation	3	16	12.3	0.00297468	0.099
immune system process	73	2888	1.5	0.0030426	0.099
leukocyte mediated cytotoxicity	7	103	3.9	0.00310034	0.099
