## Supplemental Tables for "Crowdsourcing assessment of maternal blood multi-omics for predicting gestational age and preterm birth": TableS8.xlsx

### Sheet: sTPDTeam2TTDT2T3
		22−27 weeks interval			27−33 weeks interval
Symbol	Entrez	R	Pvalue	q	R	Pvalue	q
NCF1B	654816	-0.34	0.0112499	0.0417849	-0.4	0.00290239	0.0410969
C1orf162	128346	-0.44	0.000825642	0.0236226	-0.33	0.0137685	0.0470401
HLA-DPA1	3113	-0.35	0.00914512	0.0417849	-0.36	0.00811678	0.0410969
LOC105371967	105371967	0.34	0.0123845	0.0417849	0.36	0.00818407	0.0410969
CYB5A	1528	0.34	0.0128427	0.0417849	0.34	0.0117008	0.0450031
SLC41A2	84102	0.39	0.00336753	0.0280628	0.31	0.0248662	0.060324
ISCU	23479	0.34	0.0113361	0.0417849	0.32	0.020161	0.0560029
LINC00243	401247	-0.39	0.00397149	0.0283678	-0.3	0.0287617	0.060324
DGKD	8527	-0.32	0.018949	0.0498657	-0.32	0.01801	0.0560029
RPL36P12	100271012	0.29	0.0320455	0.0722929	0.36	0.00821938	0.0410969
NCF1	653361	-0.33	0.0160165	0.0459583	-0.31	0.024545	0.060324
PQLC1	80148	0.29	0.0354787	0.0739139	0.36	0.00752602	0.0410969
BEND2	139105	0.32	0.016545	0.0459583	0.3	0.0291673	0.060324
PF4V1	5197	0.28	0.041813	0.0768633	0.35	0.00925897	0.0420862
RILP	83547	0.31	0.021258	0.0531451	0.3	0.030162	0.060324
DAGLB	221955	-0.41	0.00236226	0.0236226	-0.27	0.0515466	0.0920476
RNF14	9604	0.27	0.0494676	0.0792992	0.36	0.00742175	0.0410969
NCF1C	654817	-0.27	0.0507515	0.0792992	-0.37	0.00645649	0.0410969
DMAC2L	27109	0.27	0.0445807	0.0768633	0.3	0.0293028	0.060324
KLF2	10365	-0.27	0.0478968	0.0792992	-0.27	0.0462503	0.0856487
