## Supplemental Tables for "Crowdsourcing assessment of maternal blood multi-omics for predicting gestational age and preterm birth": TableS9.xlsx

### Sheet: sPTDDP2T2
Target	Target Full Name	Symbol	Entrez	logFC	P.Value	adj.P.Val
PDE11	Dual 3',5'-cyclic-AMP and -GMP phosphodiesterase 11A	PDE11A	50940	0.457428	7.86e-08	8.85e-05
gpIIbIIIa	Integrin alpha-IIb: beta-3 complex	ITGA2B	3674	0.817818	1.08e-05	0.0040568
CK2-A1:B	Casein kinase II 2-alpha:2-beta heterotetramer	CSNK2A1	1457	0.464261	1.08e-05	0.0040568
ALT	Alanine aminotransferase 1	GPT	2875	0.191407	8.65e-05	0.0176756
ROBO2	Roundabout homolog 2	ROBO2	6092	-0.160039	9.34e-05	0.0176756
YES	Tyrosine-protein kinase Yes	YES1	7525	0.28868	9.43e-05	0.0176756
GFRa-2	GDNF family receptor alpha-2	GFRA2	2675	-0.233498	0.000111899	0.0179838
LY86	Lymphocyte antigen 86	LY86	9450	0.130759	0.000171969	0.0239768
sRAGE	Advanced glycosylation end product-specific receptor, soluble	AGER	177	-0.410508	0.000191814	0.0239768
Stress-induced-phosphoprotein 1	Stress-induced-phosphoprotein 1	STIP1	10963	0.332502	0.000227181	0.0248586
CDON	Cell adhesion molecule-related/down-regulated by oncogenes	CDON	50937	-0.269322	0.000248264	0.0248586
FYN	Tyrosine-protein kinase Fyn	FYN	2534	0.600683	0.000268626	0.0248586
TAJ	Tumor necrosis factor receptor superfamily member 19	TNFRSF19	55504	-0.289096	0.000287255	0.0248586
HSP 90a/b	Heat shock protein HSP 90-alpha/beta	HSP90AA1 HSP90AB1	NA	0.239344	0.000319647	0.0256859
SNAA	Alpha-soluble NSF attachment protein	NAPA	8775	0.330257	0.000411429	0.0308571
PDPK1	3-phosphoinositide-dependent protein kinase 1	PDPK1	5170	0.494823	0.000544312	0.0314374
Apo B	Apolipoprotein B	APOB	338	0.530725	0.000550979	0.0314374
RAN	GTP-binding nuclear protein Ran	RAN	5901	0.801081	0.000554233	0.0314374
PF-4	Platelet factor 4	PF4	5196	0.658415	0.00056193	0.0314374
NACA	Nascent polypeptide-associated complex subunit alpha	NACA	4666	0.27858	0.000566573	0.0314374
Cyclophilin F	Peptidyl-prolyl cis-trans isomerase F, mitochondrial	PPIF	10105	0.515201	0.000586831	0.0314374
suPAR	Urokinase plasminogen activator surface receptor	PLAUR	5329	-0.316191	0.000631991	0.0323177
IMDH2	Inosine-5'-monophosphate dehydrogenase 2	IMPDH2	3615	0.153047	0.000696938	0.0340893
CD48	CD48 antigen	CD48	962	-0.15269	0.000728118	0.0341305
DRG-1	Vacuolar protein sorting-associated protein VTA1 homolog	VTA1	51534	0.247063	0.000790302	0.0350532
Peroxiredoxin-6	Peroxiredoxin-6	PRDX6	9588	0.392677	0.000810117	0.0350532
LAG-3	Lymphocyte activation gene 3 protein	LAG3	3902	-0.424447	0.000871204	0.0362377
14-3-3	14-3-3 protein family	NA	7529	0.23449	0.000925105	0.0362377
CSK21	Casein kinase II subunit alpha	CSNK2A1	1457	0.267735	0.00095552	0.0362377
41	Protein 4.1	EPB41	2035	0.408984	0.000984746	0.0362377
Flt-3	Receptor-type tyrosine-protein kinase FLT3	FLT3	2322	0.346018	0.00099855	0.0362377
P-Selectin	P-Selectin	SELP	6403	0.229567	0.00104132	0.0366088
amyloid precursor protein	Amyloid beta A4 protein	APP	351	0.369982	0.00107675	0.0367075
TNF sR-I	Tumor necrosis factor receptor superfamily member 1A	TNFRSF1A	7132	-0.175924	0.00116106	0.0384173
PA2G4	Proliferation-associated protein 2G4	PA2G4	5036	0.274645	0.00123902	0.0398256
HPG-	15-hydroxyprostaglandin dehydrogenase [NAD(+)]	HPGD	3248	0.142659	0.00129379	0.0404308
RS7	40S ribosomal protein S7	RPS7	6201	0.358031	0.0015661	0.047618
IF4G2	Eukaryotic translation initiation factor 4 gamma 2	EIF4G2	1982	0.559255	0.00161984	0.047956
CD30 Ligand	Tumor necrosis factor ligand superfamily member 8	TNFSF8	944	-0.157183	0.00176075	0.050791
SHC1	SHC-transforming protein 1	SHC1	6464	0.303867	0.00180635	0.0508037
Protein disulfide isomerase A3	Protein disulfide-isomerase A3	PDIA3	2923	0.287005	0.00186632	0.0512101
MRC2	C-type mannose receptor 2	MRC2	9902	-0.205598	0.00208528	0.0558558
Thrombin	Thrombin	F2	2147	0.989071	0.00259657	0.0679334
Testican-1	Testican-1	SPOCK1	6695	0.142565	0.00281092	0.070081
a2-Macroglobulin	Alpha-2-macroglobulin	A2M	2	0.379922	0.00290021	0.070081
TIMD3	Hepatitis A virus cellular receptor 2	HAVCR2	84868	-0.180165	0.00299105	0.070081
cGMP-stimulated PDE	cGMP-dependent 3',5'-cyclic phosphodiesterase	PDE2A	5138	0.157819	0.00306136	0.070081
SGTA	Small glutamine-rich tetratricopeptide repeat-containing protein alpha	SGTA	6449	0.255626	0.00317168	0.070081
IL-6	Interleukin-6	IL6	3569	0.226947	0.00322215	0.070081
PTHrP	Parathyroid hormone-related protein	PTHLH	5744	-0.230693	0.00326483	0.070081
CD23	Low affinity immunoglobulin epsilon Fc receptor	FCER2	2208	-0.206043	0.00327115	0.070081
PDGF-BB	Platelet-derived growth factor subunit B	PDGFB	5155	0.378647	0.00332859	0.070081
eIF-5	Eukaryotic translation initiation factor 5	EIF5	1983	0.332768	0.00335745	0.070081
CONA1	Collagen alpha-1(XXIII) chain	COL23A1	91522	0.377773	0.00351655	0.070081
NRX3B	Neurexin-3-beta	NRXN3	9369	-0.176129	0.0035748	0.070081
NCC27	Chloride intracellular channel protein 1	CLIC1	1192	0.258474	0.00358368	0.070081
Integrin a1b1	Integrin alpha-I: beta-1 complex	ITGA1	3672	0.432537	0.0035945	0.070081
DR6	Tumor necrosis factor receptor superfamily member 21	TNFRSF21	27242	-0.165457	0.00371866	0.070081
PPIE	Peptidyl-prolyl cis-trans isomerase E	PPIE	10450	0.272061	0.0037786	0.070081
GFRa-1	GDNF family receptor alpha-1	GFRA1	2674	-0.176222	0.00383162	0.070081
MFGM	Lactadherin	MFGE8	4240	-0.298863	0.00398303	0.070081
VEGF sR3	Vascular endothelial growth factor receptor 3	FLT4	2324	-0.225689	0.00400308	0.070081
ASM3A	Acid sphingomyelinase-like phosphodiesterase 3a	SMPDL3A	10924	0.188753	0.00405812	0.070081
Calcineurin B a	Calcineurin subunit B type 1	PPP3R1	5534	0.146348	0.00405999	0.070081
FCN2	Ficolin-2	FCN2	2220	-0.202037	0.00410699	0.070081
Angiopoietin-1	Angiopoietin-1	ANGPT1	284	0.319615	0.00411142	0.070081
PSMA	Glutamate carboxypeptidase 2	FOLH1	2346	-0.137556	0.00427663	0.0718091
BOC	Brother of CDO	BOC	91653	-0.240279	0.0043448	0.0718808
MMP-7	Matrilysin	MMP7	4316	0.417802	0.0045592	0.0731178
LDH-H 1	L-lactate dehydrogenase B chain	LDHB	3945	0.237968	0.0045892	0.0731178
Siglec-7	Sialic acid-binding Ig-like lectin 7	SIGLEC7	27036	-0.191072	0.00461454	0.0731178
OBCAM	Opioid-binding protein/cell adhesion molecule	OPCML	4978	0.130691	0.00479828	0.0741255
PCSK7	Proprotein convertase subtilisin/kexin type 7	PCSK7	9159	-0.268636	0.00481638	0.0741255
Epithelial cell kinase	Ephrin type-A receptor 2	EPHA2	1969	-0.18628	0.00488684	0.0741255
Soggy-1	Dickkopf-like protein 1	DKKL1	27120	0.174042	0.0049417	0.0741255
LSAMP	Limbic system-associated membrane protein	LSAMP	4045	-0.12055	0.00532043	0.0778206
RAD51	DNA repair protein RAD51 homolog 1	RAD51	5888	-0.157268	0.00538498	0.0778206
BMP10	Bone morphogenetic protein 10	BMP10	27302	-0.186155	0.0054562	0.0778206
IL-11 RA	Interleukin-11 receptor subunit alpha	IL11RA	3590	-0.223434	0.00565281	0.0778206
kallikrein 14	Kallikrein-14	KLK14	43847	0.13002	0.00566147	0.0778206
Rab GDP dissociation inhibitor beta	Rab GDP dissociation inhibitor beta	GDI2	2665	0.171517	0.00567811	0.0778206
CAMK2A	Calcium/calmodulin-dependent protein kinase type II subunit alpha	CAMK2A	815	0.250867	0.00571646	0.0778206
EPHB2	Ephrin type-B receptor 2	EPHB2	2048	-0.169171	0.00574143	0.0778206
Ubiquitin	Ubiquitin	RPS27A	6233	0.331228	0.006015	0.0805581
LRIG3	Leucine-rich repeats and immunoglobulin-like domains protein 3	LRIG3	121227	-0.231847	0.00625864	0.0825298
Nectin-like protein 2	Cell adhesion molecule 1	CADM1	23705	-0.169155	0.00630894	0.0825298
BSP	Bone sialoprotein 2	IBSP	3381	-0.366672	0.00747072	0.0965332
CNTN2	Contactin-2	CNTN2	6900	-0.176413	0.00755104	0.0965332
Gro-b/g	Gro-beta/gamma	CXCL3 CXCL2	NA	0.260654	0.00775396	0.0980136
VCAM-1	Vascular cell adhesion protein 1	VCAM1	7412	-0.154607	0.00798307	0.0997884
