## Supplemental Tables for "Crowdsourcing assessment of maternal blood multi-omics for predicting gestational age and preterm birth": TableS10.xlsx

### Sheet: sPTDDP2T1
Target	TargetFullName	Entrez	Symbol	logFC	P.Value	adj.P.Val
LAG-3	Lymphocyte activation gene 3 protein	3902	LAG3	-0.503975	0.000172246	0.0879879
Thrombin	Thrombin	2147	F2	1.18026	0.000441957	0.0879879
KPCT	Protein kinase C theta type	5588	PRKCQ	-0.348136	0.000445091	0.0879879
PCSK7	Proprotein convertase subtilisin/kexin type 7	9159	PCSK7	-0.345843	0.000468582	0.0879879
BASI	Basigin	682	BSG	0.194174	0.000565069	0.0879879
Apo B	Apolipoprotein B	338	APOB	0.512094	0.00060904	0.0879879
OBCAM	Opioid-binding protein/cell adhesion molecule	4978	OPCML	0.151144	0.000627928	0.0879879
Soggy-1	Dickkopf-like protein 1	27120	DKKL1	0.222004	0.000668758	0.0879879
CAMK2B	Calcium/calmodulin-dependent protein kinase type II subunit beta	816	CAMK2B	-0.560562	0.000838733	0.0879879
PTHrP	Parathyroid hormone-related protein	5744	PTHLH	-0.277193	0.000857208	0.0879879
SORC2	VPS10 domain-containing receptor SorCS2	57537	SORCS2	0.652057	0.000860326	0.0879879
